# Structure-Aware Annotation of Leucine-rich Repeat Domains

**DOI:** 10.1101/2023.10.27.562987

**Authors:** Boyan Xu, Alois Cerbu, Daven Lim, Christopher J Tralie, Ksenia Krasileva

**Affiliations:** Center for Computational Biology, University of California Berkeley, Berkeley, CA 94720, U.S.A; Department of Mathematics, University of California Berkeley, Berkeley, CA 94720, U.S.A; Department of Plant and Microbial Biology, University of California Berkeley, Berkeley, CA 94720, U.S.A; Department of Mathematics and Computer Science, Ursinus College, Collegeville, PA, USA

## Abstract

Protein domain annotation is typically done by predictive models such as HMMs trained on sequence motifs. However, sequence-based annotation methods are prone to error, particularly in calling domain boundaries and motifs within them. These methods are limited by a lack of structural information accessible to the model. With the advent of deep learning-based protein structure prediction, existing sequenced-based domain annotation methods can be improved by taking into account the geometry of protein structures. We develop dimensionality reduction methods to annotate repeat units of the Leucine Rich Repeat solenoid domain. The methods are able to correct mistakes made by existing machine learning-based annotation tools and enable the automated detection of hairpin loops and structural anomalies in the solenoid. The methods are applied to 127 predicted structures of LRR-containing intracellular innate immune proteins in the model plant *Arabidopsis thaliana* and validated against a benchmark dataset of 172 manually-annotated LRR domains.

**Author summary:** In immune receptors across various organisms, repeating protein structures play a crucial role in recognizing and responding to pathogen threats. These structures resemble the coils of a slinky toy, allowing these receptors to adapt and change over time. One particularly vital but challenging structure to study is the Leucine Rich Repeat (LRR). Traditional methods that rely just on analyzing the sequence of these proteins can miss subtle changes due to rapid evolution. With the introduction of protein structure prediction tools like AlphaFold 2, annotation methods can study the coarser geometric properties of the structure. In this study, we visualize LRR proteins in three dimensions and use a mathematical approach to ‘flatten’ them into two dimensions, so that the coils form circles. We then used a mathematical concept called winding number to determine the number of repeats and where they are in a protein sequence. This process helps reveal their repeating patterns with enhanced clarity. When we applied this method to immune receptors from a model plant organism, we found that our approach could accurately identify coiling patterns. Furthermore, we detected errors made by previous methods and highlighted unique structural variations. Our research offers a fresh perspective on understanding immune receptors, potentially influencing studies on their evolution and function.
