## Supplemental Table 1 for "Structure-Aware Annotation of Leucine-rich Repeat Domains"

	id	discrepancy
0	AT1G10920.1	0.26354416472659636
1	AT1G12210.1	0.30414165737190507
2	AT1G12220.2	0.30867712269711706
3	AT1G12280.1	0.8050104657892506
4	AT1G12290.1	0.28887537021522425
5	AT1G12290.2	0.2916676710024356
6	AT1G15890.1	0.26145596895580253
7	AT1G17600.1	3.249603475868694
8	AT1G27170.1	1.0824131049989076
9	AT1G27180.1	0.9807630309079304
10	AT1G31540.2	0.6762178007044328
11	AT1G33560.1	0.2604405554660686
12	AT1G50180.1	0.12924427077647255
13	AT1G56510.1	0.27691584082489457
14	AT1G56520.2	0.28089283294233625
15	AT1G56540.1	0.28095833307926826
16	AT1G57650.1	0.3963695248245239
17	AT1G58390.1	0.4154409755306775
18	AT1G58410.1	0.3517004103668772
19	AT1G58602.1	0.9844531158150261
20	AT1G58807.1	0.5273101536964072
21	AT1G58848.1	0.672956269470131
22	AT1G59218.1	0.7286141076370238
23	AT1G59780.1	0.346697301020878
24	AT1G61180.1	0.30755238364141546
25	AT1G61190.1	0.3256553132863253
26	AT1G61300.1	0.3090824777226871
27	AT1G62630.1	0.24193980134591475
28	AT1G63350.1	0.8538206842068873
29	AT1G63360.1	0.2411353653293762
30	AT1G63730.1	0.7718289172424261
31	AT1G63740.1	0.8484079970549155
32	AT1G63750.1	0.30795574298692535
33	AT1G63750.3	0.49707510590164616
34	AT1G63860.1	0.31928516738773066
35	AT1G63870.1	0.2784971335764845
36	AT1G63880.1	0.28721207081485944
37	AT1G64070.1	0.5481156097001851
38	AT1G65850.2	0.22585925280609914
39	AT1G69550.1	0.8030831660773543
40	AT1G72840.2	2.6476095606319188
41	AT2G16870.1	0.2808570878401864
42	AT2G17060.1	0.40373780587494784
43	AT3G07040.1	0.3621569656940071
44	AT3G14460.1	0.134787153784436
45	AT3G14470.1	1.1376087455488095
46	AT3G44400.2	0.7120265679916713
47	AT3G44480.1	0.31691243913329203
48	AT3G44630.3	0.2902939102817235
49	AT3G44670.2	0.22477856799795165
50	AT3G46530.1	0.22226900701039318
51	AT3G46710.1	0.2753734163552825
52	AT3G46730.1	0.8325242792585704
53	AT3G50950.1	0.27734461154348905
54	AT3G51560.1	2.6993306784827484
55	AT3G51570.1	0.07734999040537054
56	AT4G08450.1	0.5114544603748519
57	AT4G09360.1	0.15421573653535284
58	AT4G10780.1	1.0619118635983182
59	AT4G11170.1	0.2867884593411906
60	AT4G12010.1	0.7350506729588974
61	AT4G12020.2	0.16783666992138593
62	AT4G16860.1	1.0647403991140998
63	AT4G16900.1	0.13362177725092542
64	AT4G16950.1	0.4725177070033466
65	AT4G19050.1	0.6071819767496356
66	AT4G19500.1	0.152287264594595
67	AT4G19520.1	1.0565084554252293
68	AT4G26090.1	0.4459032500315139
69	AT4G27190.1	1.2219451048493104
70	AT4G27220.1	1.1740142314345816
71	AT4G33300.2	0.22357117146831013
72	AT4G36140.1	0.9745228627521095
73	AT4G36150.1	0.4528730962799796
74	AT5G04720.1	0.25639040458119583
75	AT5G05400.1	0.27841465644919217
76	AT5G11250.1	0.595781552790116
77	AT5G17880.1	0.32713819751126066
78	AT5G17890.1	0.10774808737017588
79	AT5G17970.1	0.12912585165979296
80	AT5G18350.1	0.6859038320909105
81	AT5G18360.1	0.19730092019209663
82	AT5G18370.1	0.4777656833291039
83	AT5G35450.1	0.3781044626161439
84	AT5G36930.1	0.514707149224735
85	AT5G36930.2	0.6571661526203285
86	AT5G38340.1	0.24710992372721968
87	AT5G38350.1	0.5258507822211788
88	AT5G38850.1	0.3205717302606391
89	AT5G40060.1	0.7055365434750973
90	AT5G40100.1	1.7211165423781172
91	AT5G40910.1	0.28044576877585875
92	AT5G41540.1	0.286623469874201
93	AT5G41550.1	0.3240925890733747
94	AT5G41740.2	0.2853096575390677
95	AT5G41750.1	0.28034901117245725
96	AT5G43470.2	0.36258783886616397
97	AT5G43730.1	0.26243750850762876
98	AT5G43740.1	0.2683697985145599
99	AT5G44510.1	0.5928860139116124
100	AT5G44870.1	0.5611587905533054
101	AT5G45050.1	0.6360376685087167
102	AT5G45060.1	0.45512173480707147
103	AT5G45200.1	2.158447957038903
104	AT5G45210.1	0.1279360731942906
105	AT5G45230.1	0.4643381506637524
106	AT5G45240.1	0.41042672925647894
107	AT5G45250.1	0.3748174476744289
108	AT5G45260.1	0.540472520176515
109	AT5G46260.1	1.2863122499640873
110	AT5G46450.1	0.4722531780639049
111	AT5G46470.1	0.9627438214952071
112	AT5G46490.2	0.43974265623572945
113	AT5G46510.1	0.6797879232310949
114	AT5G46520.1	1.1843937254362384
115	AT5G47250.1	0.27657149360870364
116	AT5G47260.1	0.24195978776756766
117	AT5G47280.1	0.2629090831670486
118	AT5G48620.1	0.41508306045300336
119	AT5G48770.1	4.385928290185876
120	AT5G49140.1	0.2769197024118987
121	AT5G51630.1	0.6886089365229873
122	AT5G58120.1	0.2851390390519898
123	AT5G63020.1	0.9404441534101223
124	AT5G66890.1	0.1854805944425618
125	AT5G66900.1	0.22176576776164011
126	AT5G66910.1	0.27204671780225714
