## Supplemental Table 2 for "Structure-Aware Annotation of Leucine-rich Repeat Domains"

	id	discrepancy
0	1A9NA	0.06820791049299331
1	1H6UA	0.131380108270548
2	1IO0A	0.041976882885711886
3	1JL5A	0.19855117693390492
4	1O6VA	0.16158943666332223
5	1OGQA	0.11620036786330307
6	1OZNA	0.19225003112280623
7	1P9AG	0.13279655019718511
8	1PGVA	0.04063816751702684
9	1W8AA	0.06004178115759484
10	1WWLA	0.2050153882574819
11	1XEUA	0.08185825390824075
12	1XKUA	0.20520662889476374
13	1ZIWA	0.2092113008082724
14	2ASTB	0.14016887144695178
15	2BNHA	0.12719296227228358
16	2CA6A	0.4609180943732066
17	2ELLA	0.07765712814990688
18	2FT3A	0.20814481722041905
19	2ID5A	0.21237737022492656
20	2IFGA	0.04158182414430665
21	2JQDA	0.08154151829875615
22	2O6QA	0.12891292149834188
23	2O6RA	0.07370200799850447
24	2O6SA	0.10115627559903714
25	2P1MB	0.10275059830093092
26	2Q4GW	0.6127747476531455
27	2R9UA	0.041820679823608486
28	2RA8A	0.06806364801113225
29	2V70A	0.08485414641330004
30	2V9TB	0.08098705293289525
31	2WFHA	0.059422557024903074
32	2XOTA	0.11314483605310627
33	2XWTC	0.18275470634960564
34	2Z62A	0.16663312077316622
35	2Z63A	0.16479627507178654
36	2Z66A	0.19139777905494137
37	2Z7XA	0.2026863825949009
38	2Z7XB	0.20874012793624236
39	2Z80A	0.20508081671694833
40	2Z81A	0.2028163104416157
41	3A79B	0.7300736219506857
42	3B2DA	0.20907862024156385
43	3BZ5A	0.18530733744806452
44	3CIGA	0.20495638517997355
45	3E4GA	0.0462631291970362
46	3E6JA	0.07815325435128702
47	3G06A	0.24017339283696648
48	3G39A	0.039152854495329
49	3GOZA	0.15484558853277774
50	3J0AA	0.1526978541427168
51	3JB9J	0.06504540580337587
52	3M19A	0.10120083690474196
53	3O53A	0.20200193350866044
54	3O6NA	0.2202149109811563
55	3OGKB	0.1081600091121157
56	3RFJA	0.10159774906186889
57	3RFSA	0.10214171752718114
58	3RG1A	0.21091330015616333
59	3RGZA	0.120853718182975
60	3RW6A	0.18919877697782453
61	3SB4A	2.6300564773803328
62	3T6QA	0.20979186000612945
63	3TSRE	0.48102395467250814
64	3TWID	0.0387540925299969
65	3UN9A	0.11536513427694141
66	3V44A	0.16225816719548797
67	3VQ2A	0.16628423538620635
68	3WN4A	0.1400469037266125
69	3WO9A	0.07975121367032356
70	3WPEA	0.14909757402822243
71	3ZYIA	0.20568973021380443
72	3ZYJA	0.20664490462918328
73	3ZYOA	0.20750501244741662
74	4ARNA	0.11551326607084525
75	4AY9X	0.20824991684430916
76	4B8CD	0.44721676548062206
77	4BV4R	0.15164713195735235
78	4CILA	0.10260328663692654
79	4CNMA	0.13978941970730885
80	4CP6A	0.08184117091227319
81	4ECOA	0.8702005824529728
82	4EZGA	0.09143315149974661
83	4FCGA	0.11437636812574482
84	4FD0A	0.07912420684400519
85	4FDWA	0.1073077939451654
86	4FS7A	0.1656852469917108
87	4G8AA	0.17133307625504343
88	4GLPA	0.16228936354748286
89	4GT6A	0.11088983933798466
90	4H09A	0.17246216155611369
91	4I6JB	0.10291842694403115
92	4IM6A	0.06328612231208625
93	4K5UA	0.077010955460679
94	4L3FA	0.0733734088629072
95	4LXRA	0.15203498067537322
96	4MN8A	0.11003580668338131
97	4MN8B	0.03348415751536244
98	4NKGA	0.1658687093737392
99	4OJUA	0.04619616440186822
100	4OW2A	0.1990851858384413
101	4P8SA	0.19442533195377745
102	4PBVA	0.04097042803070689
103	4PEQB	0.12682590314593345
104	4PERA	0.12483848012724177
105	4PKIG	0.011916524008610796
106	4PO4A	0.07955142048299317
107	4PQ8A	0.13118663128381886
108	4PSJA	0.12722601097357567
109	4Q3IA	0.048993465945537946
110	4Q62A	0.3620921077869718
111	4QDHA	0.16697643240827806
112	4QXEA	0.20102743400430675
113	4R58A	0.10181990387289264
114	4R6FA	0.13035318201851684
115	4R6GA	0.13094696125988062
116	4RCAB	0.11521811330646603
117	4RWTC	0.043599121768797655
118	4TZHA	0.1003039516887923
119	4U06A	0.19760127027756932
120	4U08A	0.1937296840928506
121	4U09A	0.19457136162100594
122	4UFRA	0.19713414493382928
123	4V2EA	0.20773502462184046
124	4XA9A	0.18316726792848184
125	4XGOA	0.3781650701616644
126	4XSQA	0.03530480874567045
127	4Y61B	0.10628561399298325
128	4Z5WA	0.11988488200617575
129	4Z63A	0.11393762230353374
130	4Z79A	0.04237059982380205
131	4Z8GA	0.03877641111552751
132	5B0NA	0.13760027276363107
133	5D3IA	0.20280600915025646
134	5GR8A	0.11467319149051017
135	5HL3A	0.13772909325822147
136	5HZLB	0.08384484514851422
137	5JFKA	0.11575235801566978
138	5JH5A	0.12728365703311673
139	5KZSA	0.12244737247810872
140	5LFNA	0.1997241290958251
141	5MX0A	0.19987904927135086
142	5WLSA	0.06650038327131244
143	5XJOA	0.11221785009314098
144	5XKNA	0.1128356830315519
145	5XWUB	0.126165223498599
146	5Y30A	0.06441873521869873
147	5Y9WA	0.071512261212458
148	5YQ5A	0.19248677458660107
149	5YXMA	0.06111373314615846
150	5Z8XA	0.197122713916239
151	5ZB2A	0.07770234097510208
152	6BRPB	0.19635224370028226
153	6BXAC	0.0561941713707228
154	6BXEA	0.039231782620106584
155	6DBGA	0.10322347600647352
156	6EJXA	0.13008861466942653
157	6F4JA	0.06638177834853609
158	6FG7A	0.03400880684585185
159	6FG8A	0.03321527564490247
160	6FG8B	0.035124922746501364
161	6FNWA	0.19747914686185591
162	6G3WA	0.03305191337510417
163	6GFFI	0.20120750715260324
164	6GYUA	0.004935916545006729
165	6IF5A	0.14209890527372326
166	6J6GB	0.06291504177250505
167	6K2DB	0.14078505915964445
168	6MLXA	0.07750574146308802
169	6O60C	0.13344310815475058
170	6OBPC	0.23598207362164017
171	6R1HA	0.051889361412128
